# The unique and enigmatic spirochete symbiont of latrunculid sponges

**DOI:** 10.1101/2024.05.23.595633

**Authors:** Samantha C. Waterworth, Gabriella M. Solomons, Jarmo-Charles J. Kalinski, Luthando S. Madonsela, Shirley Parker-Nance, Rosemary A. Dorrington

**Author notes:** **Address correspondence to:** Rosemary A. Dorrington.

## Abstract

Bacterial symbionts are critical members of many marine sponge holobionts. Some sponge-associated bacterial lineages, such as Poribacteria, SAUL, and Tethybacterales appear to have broad host ranges and associate with a diversity of sponge species, while others are more species-specific, having adapted to the niche environment of their host. Host-associated spirochete symbionts that are numerically dominant have been documented in several invertebrates including termites, starfish, and corals. However, dominant spirochete populations are rare in marine sponges, thus far only observed in *Clathrina clathrus* and various species within the Latrunculiidae family, where they are co-dominant alongside Tethybacterales symbionts. This study aimed to characterize these spirochetes and their potential role in the host sponge. Analysis of metagenome-assembled genomes from eight latrunculid sponges revealed that these unusual spirochetes are relatively recent symbionts and are phylogenetically distinct from other sponge-associated spirochetes. Functional comparative analysis suggests that the host sponge may have selected for these spirochetes due to their ability to produce terpenoids and/or possible structural contributions.

**IMPORTANCE:** South African latrunculid sponges are host to co-dominant Tethybacterales and Spirochete symbionts. While the Tethybacterales are broad-host range symbionts, the spirochetes have not been reported as abundant in any other marine sponge except *Clathrina clathrus*. However, spirochetes are regularly the most dominant populations in marine corals and terrestrial invertebrates where they are predicted to serve as beneficial symbionts. Here, we interrogated eight metagenome-assembled genomes of the latrunculid-associated spirochetes and found that these symbionts are phylogenetically distinct from all invertebrate-associated spirochetes. The symbiosis between the spirochetes and their sponge host appears to have been established relatively recently.
