## Supplementary material for "The unique and enigmatic spirochete symbiont of latrunculid sponges": Table S1

### Sheet: Sheet2
Table S1. Collection data for all sponges included in this study and collected by authors
OTU	Host		Shotgun metagenomics?	Chemotype (if known/applicable)	Collection date	Collection site	Depth	Country	Province/State	City	Local Area	Latitude	Longitude	Collection method
Evans_2014	Seawater	No	No		Aug-2014	Evans Peak	30m	South Africa	Eastern Cape	Port Elizabeth	Algoa Bay	-33.8421	25.8165	CTD
Evans_2015	Seawater	No	No		Nov-2015	Evans Peak	30m	South Africa	Eastern Cape	Port Elizabeth	Algoa Bay	-33.8421	25.8165	CTD
Evans_2016	Seawater	No	No		Jun-2016	Evans Peak	30m	South Africa	Eastern Cape	Port Elizabeth	Algoa Bay	-33.8421	25.8165	CTD
Evans_2017	Seawater	No	No		Aug-2017	Evans Peak	30m	South Africa	Eastern Cape	Port Elizabeth	Algoa Bay	-33.8421	25.8165	CTD
RIY_2017B	Seawater	No	No		Aug-2017	Riy Banks	30m	South Africa	Eastern Cape	Port Elizabeth	Algoa Bay	-33.9887	25.8655	CTD
RIY_2016	Seawater	No	No		Mar-2016	Riy Banks	50m	South Africa	Eastern Cape	Port Elizabeth	Algoa Bay	-33.9887	25.8655	CTD
RIY_2016B	Seawater	No	No		Mar-2016	Riy Banks	50m	South Africa	Eastern Cape	Port Elizabeth	Algoa Bay	-33.9887	25.8655	CTD
RIY_2017	Seawater	No	No		Aug-2017	Riy Banks	30m	South Africa	Eastern Cape	Port Elizabeth	Algoa Bay	-33.9887	25.8655	CTD
TIC2012_057	Tsitsikamma favus		No		Dec-2012	Evans Peak	30m	South Africa	Eastern Cape	Port Elizabeth	Algoa Bay	-33.8455	25.8166	SCUBA
TIC2014_001	Tsitsikamma favus		No		Aug-2014	Evans Peak	30m	South Africa	Eastern Cape	Port Elizabeth	Algoa Bay	-33.8455	25.8166	SCUBA
TIC2015_013	Tsitsikamma favus		No		Sep-2015	White Sands Reef	20m	South Africa	Eastern Cape	Port Elizabeth	Algoa Bay	-33.9982	25.7098	SCUBA
TIC2016_050A	Tsitsikamma favus		Yes	Chemotype_I	Jun-2016	Evans Peak	20m	South Africa	Eastern Cape	Port Elizabeth	Algoa Bay	-33.8455	25.3166	SCUBA
TIC2016_050AD	Tsitsikamma favus		No	Chemotype_I	Jun-2016	Evans Peak	20m	South Africa	Eastern Cape	Port Elizabeth	Algoa Bay	-33.8455	25.3166	SCUBA
TIC2016_050AH	Tsitsikamma favus		No	Chemotype_II	Jun-2016	Evans Peak	20m	South Africa	Eastern Cape	Port Elizabeth	Algoa Bay	-33.8455	25.3166	SCUBA
TIC2016_050AW	Tsitsikamma favus		No	Chemotype_I	Jun-2016	Evans Peak	20m	South Africa	Eastern Cape	Port Elizabeth	Algoa Bay	-33.8455	25.3166	SCUBA
TIC2016_050B	Tsitsikamma favus		No	Chemotype_I	Jun-2016	Evans Peak	20m	South Africa	Eastern Cape	Port Elizabeth	Algoa Bay	-33.8455	25.3166	SCUBA
TIC2016_050C	Tsitsikamma favus		Yes	Chemotype_II	Jun-2016	Evans Peak	20m	South Africa	Eastern Cape	Port Elizabeth	Algoa Bay	-33.8455	25.3166	SCUBA
TIC2016_050D	Tsitsikamma favus		No	Chemotype_I	Jun-2016	Evans Peak	20m	South Africa	Eastern Cape	Port Elizabeth	Algoa Bay	-33.8455	25.3166	SCUBA
TIC2018_003A	Tsitsikamma favus		No	Chemotype_I	Mar-2018	Evans Peak	25m	South Africa	Eastern Cape	Port Elizabeth	Algoa Bay	-33.8421	25.8165	SCUBA
TIC2018_003B	Tsitsikamma favus		Yes	Chemotype_I	Mar-2018	Evans Peak	25m	South Africa	Eastern Cape	Port Elizabeth	Algoa Bay	-33.8421	25.8165	SCUBA
TIC2018_003C	Tsitsikamma favus		No	Chemotype_I	Mar-2018	Evans Peak	25m	South Africa	Eastern Cape	Port Elizabeth	Algoa Bay	-33.8421	25.8165	SCUBA
TIC2018_003D	Tsitsikamma favus		Yes	Chemotype_II	Mar-2018	Evans Peak	25m	South Africa	Eastern Cape	Port Elizabeth	Algoa Bay	-33.8421	25.8165	SCUBA
TIC2018_003E	Tsitsikamma favus		No	Chemotype_I	Mar-2018	Evans Peak	25m	South Africa	Eastern Cape	Port Elizabeth	Algoa Bay	-33.8421	25.8165	SCUBA
TIC2018_003F	Tsitsikamma favus		No	Chemotype_I	Mar-2018	Evans Peak	25m	South Africa	Eastern Cape	Port Elizabeth	Algoa Bay	-33.8421	25.8165	SCUBA
TIC2018_003G	Tsitsikamma favus		No	Chemotype_I	Mar-2018	Evans Peak	25m	South Africa	Eastern Cape	Port Elizabeth	Algoa Bay	-33.8421	25.8165	SCUBA
TIC2018_003H	Tsitsikamma favus		No	Chemotype_II	Mar-2018	Evans Peak	25m	South Africa	Eastern Cape	Port Elizabeth	Algoa Bay	-33.8421	25.8165	SCUBA
TIC2018_003I	Tsitsikamma favus		No	Chemotype_I	Mar-2018	Evans Peak	25m	South Africa	Eastern Cape	Port Elizabeth	Algoa Bay	-33.8421	25.8165	SCUBA
TIC2018_003J	Tsitsikamma favus		No	Chemotype_I	Mar-2018	Evans Peak	25m	South Africa	Eastern Cape	Port Elizabeth	Algoa Bay	-33.8421	25.8165	SCUBA
TIC2018_003M	Tsitsikamma favus		Yes	Chemotype_II	Mar-2018	Evans Peak	25m	South Africa	Eastern Cape	Port Elizabeth	Algoa Bay	-33.8421	25.8165	SCUBA
TIC2018_007A	Tsitsikamma favus		No		Mar-2018	Bell Buoy	12m	South Africa	Eastern Cape	Port Elizabeth	Algoa Bay	-33.9823	25.6938	SCUBA
TIC2018_007B	Tsitsikamma favus		No		Mar-2018	Bell Buoy	12m	South Africa	Eastern Cape	Port Elizabeth	Algoa Bay	-33.9823	25.6938	SCUBA
TIC2018_007C	Tsitsikamma favus		No		Mar-2018	Bell Buoy	12m	South Africa	Eastern Cape	Port Elizabeth	Algoa Bay	-33.9823	25.6938	SCUBA
TIC2018_007D	Tsitsikamma favus		No		Mar-2018	Bell Buoy	12m	South Africa	Eastern Cape	Port Elizabeth	Algoa Bay	-33.9823	25.6938	SCUBA
TIC2018_007E	Tsitsikamma favus		No		Mar-2018	Bell Buoy	12m	South Africa	Eastern Cape	Port Elizabeth	Algoa Bay	-33.9823	25.6938	SCUBA
TIC2018_014A	Tsitsikamma favus		No		Mar-2018	Bell Buoy	12m	South Africa	Eastern Cape	Port Elizabeth	Algoa Bay	-33.9823	25.6938	SCUBA
TIC2018_014B	Tsitsikamma favus		No		Mar-2018	Bell Buoy	12m	South Africa	Eastern Cape	Port Elizabeth	Algoa Bay	-33.9823	25.6938	SCUBA
TIC2018_014C	Tsitsikamma favus		No		Mar-2018	Bell Buoy	12m	South Africa	Eastern Cape	Port Elizabeth	Algoa Bay	-33.9823	25.6938	SCUBA
TIC2018_014D	Tsitsikamma favus		No		Mar-2018	Bell Buoy	12m	South Africa	Eastern Cape	Port Elizabeth	Algoa Bay	-33.9823	25.6938	SCUBA
TIC2018_014E	Tsitsikamma favus		No		Mar-2018	Bell Buoy	12m	South Africa	Eastern Cape	Port Elizabeth	Algoa Bay	-33.9823	25.6938	SCUBA
TIC2010_2B	Tsitsikamma favus		No		2010-05-01	Evans Peak	30m	South Africa	Eastern Cape	Port Elizabeth	Algoa Bay	-33.843	25.816	SCUBA
TIC1994_219A	Tsitsikamma favus		No
TIC2021_002	Tsitsikamma madiba		No		18/03/2021	Riy Banks	35m	South Africa	Eastern Cape	Port Elizabeth	Algoa Bay	-35.031	26.4143	ROV
TIC2021_031	Tsitsikamma madiba		No		21/04/2021	Riy Banks	43-44m	South Africa	Eastern Cape	East London	Amathole Marine Protected Area	-33.0021	27.5881	ROV
TIC2021_043	Tsitsikamma madiba		No		26/04/2021	Riy Banks	55m	South Africa	Eastern Cape	East London	Amathole Marine Protected Area	-33.1027	27.4572	ROV
TIC2022_004	Tsitsikamma madiba		No		2022-08-02	Riy Banks	55m	South Africa	Eastern Cape	Port Elizabeth	Algoa Bay	-34.0092	25.5296	ROV
TIC2022_005	Tsitsikamma madiba		No		2022-08-02	Riy Banks	55m	South Africa	Eastern Cape	Port Elizabeth	Algoa Bay	-34.0092	25.5296	ROV
TIC2022_008	Tsitsikamma madiba		No		2022-08-02	Riy Banks	55m	South Africa	Eastern Cape	Port Elizabeth	Algoa Bay	-34.0092	25.5296	ROV
TIC2022_009	Tsitsikamma madiba		Yes		2022-08-02	Riy Banks	55m	South Africa	Eastern Cape	Port Elizabeth	Algoa Bay	-34.0092	25.5296	ROV
TIC2022_063	Tsitsikamma madiba		No		2022-11-02	Riy Banks	63m	South Africa	Eastern Cape	Port Elizabeth	Algoa Bay	-34.0103	25.5295	ROV
TIC2022_070	Tsitsikamma madiba		No		2022-11-02	Riy Banks	63m	South Africa	Eastern Cape	Port Elizabeth	Algoa Bay	-34.0103	25.5295	ROV
TIC2022_001	Tsitsikamma madiba		No		2022-08-02	Riy Banks	55m	South Africa	Eastern Cape	Port Elizabeth	Algoa Bay	-34.0092	25.5296	ROV
TIC2022_003	Tsitsikamma madiba		No		2022-08-02	Riy Banks	55m	South Africa	Eastern Cape	Port Elizabeth	Algoa Bay	-34.0092	25.5296	ROV
TIC2022_021	Tsitsikamma madiba		No		2022-08-02	Riy Banks	55m	South Africa	Eastern Cape	Port Elizabeth	Algoa Bay	-34.0092	25.5296	ROV
TIC2015_201	Tsitsikamma michaeli		No	Chemotype_II	Oct-2015	Evans Peak	30m	South Africa	Eastern Cape	Port Elizabeth	Algoa Bay	-33.8442	25.8152	SCUBA
TIC2015_202	Tsitsikamma michaeli		No	Chemotype_II	Oct-2015	Evans Peak	30m	South Africa	Eastern Cape	Port Elizabeth	Algoa Bay	-33.8442	25.8152	SCUBA
TIC2015_204	Tsitsikamma michaeli		No	Chemotype_II	Oct-2015	Evans Peak	30m	South Africa	Eastern Cape	Port Elizabeth	Algoa Bay	-33.8442	25.8152	ROV
TIC2017_026	Tsitsikamma michaeli		No	Chemotype_I	Oct-2017	Riy Banks	60m	South Africa	Eastern Cape	Port Elizabeth	Algoa Bay	-34.0123	25.8608	ROV
TIC2017_028	Tsitsikamma michaeli		No	Chemotype_I	Oct-2017	Riy Banks	60m	South Africa	Eastern Cape	Port Elizabeth	Algoa Bay	-34.0123	25.8608	ROV
TIC2017_030	Tsitsikamma michaeli		No	Chemotype_I	Oct-2017	Riy Banks	60m	South Africa	Eastern Cape	Port Elizabeth	Algoa Bay	-34.0123	25.8608	ROV
TIC2017_034	Tsitsikamma michaeli		No	Chemotype_I	Oct-2017	Riy Banks	60m	South Africa	Eastern Cape	Port Elizabeth	Algoa Bay	-34.0123	25.8608	ROV
TIC2019_013N	Tsitsikamma michaeli		Yes	Chemotype_II	2019-02-01	Evans Peak	25-35m	South Africa	Eastern Cape	Port Elizabeth	Algoa Bay	-33.8455	25.81663	ROV
TIC2015_003E	Tsitsikamma nguni		No		Jun-2016	Rheeders Reef	20m	South Africa	Eastern Cape	Tsitsikamma National Park	Storm's River Mouth	-34.0273	23.9047	SCUBA
TIC2015_003F	Tsitsikamma nguni		No		Jun-2016	Rheeders Reef	20m	South Africa	Eastern Cape	Tsitsikamma National Park	Storm's River Mouth	-34.0273	23.9047	SCUBA
TIC2015_003L	Tsitsikamma nguni		No		Jun-2016	Rheeders Reef	20m	South Africa	Eastern Cape	Tsitsikamma National Park	Storm's River Mouth	-34.0273	23.9047	SCUBA
TIC2015_006A	Tsitsikamma nguni		No		Jun-2015	Rheeders Reef	20m	South Africa	Eastern Cape	Tsitsikamma National Park	Storm's River Mouth	-34.0289	23.9293	SCUBA
TIC2015_006B	Tsitsikamma nguni		No		Jun-2015	Rheeders Reef	20m	South Africa	Eastern Cape	Tsitsikamma National Park	Storm's River Mouth	-34.0289	23.9293	SCUBA
TIC2020_003	Tsitsikamma nguni		No			Bell Buoy	8m	South Africa	Eastern Cape	Port Elizabeth	Algoa Bay	-33.589	25.4192	ROV
TIC2015_205	Tsitsikamma pedunculata		No		Oct-2015	Evans Peak	30m	South Africa	Eastern Cape	Port Elizabeth	Algoa Bay	-33.8442	25.8152	ROV
TIC2015_206	Tsitsikamma pedunculata		No		Oct-2015	Evans Peak	30m	South Africa	Eastern Cape	Port Elizabeth	Algoa Bay	-33.8455	25.8166	ROV
TIC2015_217	Tsitsikamma pedunculata		No		Nov-2015	Evans Peak	34 - 38 m	South Africa	Eastern Cape	Port Elizabeth	Algoa Bay	-33.8455	25.8166	ROV
TIC2015_218	Tsitsikamma pedunculata		No		Nov-2015	Evans Peak	34 - 38 m	South Africa	Eastern Cape	Port Elizabeth	Algoa Bay	-33.8455	25.8166	ROV
TIC2015_219	Tsitsikamma pedunculata		No		Oct-2017	Evans Peak	34 - 38 m	South Africa	Eastern Cape	Port Elizabeth	Algoa Bay	-33.8455	25.8166	ROV
TIC2017_018	Tsitsikamma pedunculata		No		Oct-2017	Evans Peak	35m	South Africa	Eastern Cape	Port Elizabeth	Algoa Bay	-33.8438	25.8149	ROV
TIC2017_019	Tsitsikamma pedunculata		No		Oct-2017	Evans Peak	35m	South Africa	Eastern Cape	Port Elizabeth	Algoa Bay	-33.8438	25.8149	ROV
TIC2017_020	Tsitsikamma pedunculata		No		Oct-2017	Evans Peak	35m	South Africa	Eastern Cape	Port Elizabeth	Algoa Bay	-33.8438	25.8149	ROV
TIC2017_022	Tsitsikamma pedunculata		No		Oct-2017	Evans Peak	35m	South Africa	Eastern Cape	Port Elizabeth	Algoa Bay	-33.8436	25.8149	ROV
TIC2021_034	Tsitsikamma pedunculata		No		22/04/2021	Imida R76	61-64m	South Africa	Eastern Cape	East London	Amathole Marine Protected Area	-33.1028	27.4569	ROV
TIC2022_019	Tsitsikamma pedunculata		No		2022-08-02	Riy Banks	55m	South Africa	Eastern Cape	East London	Amathole Marine Protected Area	-34.0092	25.5296	ROV
TIC2022_059	Tsitsikamma pedunculata		Yes		22/04/2021	Riy Banks	63m	South Africa	Eastern Cape	East London	Amathole Marine Protected Area	-34.0103	25.5295	ROV
TIC2015_027	Tsitsikamma sp.		No		2015-09-06	Evans Peak	30	South Africa	Eastern Cape	Port Elizabeth	Algoa Bay	-33.8436	25.8149	ROV
TIC2017_025	Tsitsikamma sp.		No		Oct-2017	Evans Peak	35m	South Africa	Eastern Cape	Port Elizabeth	Algoa Bay	-33.8436	25.8149	ROV
TIC2021_004	Tsitsikamma sp.		No		18/03/2021	Thunderbolt Reef (Outside Algoa Bay)	35m	South Africa	Eastern Cape	Port Elizabeth	Cape Recife	37 03.098 S	28 41.430 E
TIC2021_022	Tsitsikamma sp.		No		18/03/2021	Thunderbolt Reef (Outside Algoa Bay)	35m	South Africa	Eastern Cape	Port Elizabeth	Cape Recife	54 03.098 S	45 41.430 E
TIC2022_133	Tsitsikamma sp.		No		21/7/2022	Riy Banks	45	South Africa	Eastern Cape	Port Elizabeth	Algoa Bay	33: 59.859S	25: 54.836E
TIC2016_051	Cyclacanthia bellae		No		Jun-2016	Evans Peak	30m	South Africa	Eastern Cape	Port Elizabeth	Algoa Bay	-33.8421	25.8165	SCUBA
TIC2016_053	Cyclacanthia bellae		No		Jun-2016	Brenton Island	20m	South Africa	Eastern Cape	Port Elizabeth	Algoa Bay	-33.8183	25.7646	SCUBA
TIC2012_056	Cyclocanthia bellae		No		Dec-2012	Riy Banks	30m	South Africa	Eastern Cape	Port Elizabeth	Algoa Bay	-33.9993	25.9794	SCUBA
ACE2016_045	Latrunculia apicalis		No		Mar-2017	Bouvet Island	~400 m	Southern Ocean	N/A	N/A	N/A	-54.4635	3.35893	TRAWL NET
ACE2016_060	Latrunculia apicalis		No		Mar-2018	Bouvet Island	~400 m	Southern Ocean	N/A	N/A	N/A	-54.4635	3.35893	TRAWL NET
ACE2016_080	Latrunculia apicalis		No		Mar-2019	Bouvet Island	~400 m	Southern Ocean	N/A	N/A	N/A	-54.4635	3.35893	TRAWL NET
TIC2010_031	Latrunculia algoaensis		No		May-2011	Evans Peak	30m	South Africa	Eastern Cape	Port Elizabeth	Algoa Bay	-33.843	25.8165	SCUBA
TIC2022_022	Antho sp.		No		2022-11-02	RIY Banks	63	South Africa	Eastern Cape	Port Elizabeth	Algoa Bay	34 01.030 S	25 52.953 E
TIC2022_026	Antho sp.		No		2022-11-02	RIY Banks	63	South Africa	Eastern Cape	Port Elizabeth	Algoa Bay	34 01.030 S	25 52.953 E
TIC2022_096	Antho sp.		No		2022-07-05			South Africa	Eastern Cape
TIC2022_128	Antho sp.		No		21/7/2022	Riy Banks	45	South Africa	Eastern Cape	Port Elizabeth	Algoa Bay	33: 59.859S	25: 54.836E
TIC2022_131	Antho sp.		No		21/7/2022	Riy Banks	45	South Africa	Eastern Cape	Port Elizabeth	Algoa Bay	33: 59.859S	25: 54.836E
TIC2022_142	Antho sp.		No		21/7/2022	Riy Banks	45	South Africa	Eastern Cape	Port Elizabeth	Algoa Bay	33: 59.859S	25: 54.836E
TIC2021_003	Aplidium sp.		No		18/03/2021	Thunderbolt Reef (Outside Algoa Bay)	35m	South Africa	Eastern Cape	Port Elizabeth	Cape Recife	36 03.098 S	27 41.430 E
TIC2022_011	Axinella sp.		No		2022-08-02	RIY Banks	55	South Africa	Eastern Cape	Port Elizabeth	Algoa Bay	34:00.923 S	25: 52.958 E
TIC2022_013	Axinella sp.		No		2022-08-02	RIY Banks	55	South Africa	Eastern Cape	Port Elizabeth	Algoa Bay	34:00.923 S	25: 52.958 E
TIC2022_014	Axinella sp.		No		2022-08-02	RIY Banks	55	South Africa	Eastern Cape	Port Elizabeth	Algoa Bay	34:00.923 S	25: 52.958 E
TIC2022_018	Axinella sp.		No		2022-08-02	RIY Banks	55	South Africa	Eastern Cape	Port Elizabeth	Algoa Bay	34:00.923 S	25: 52.958 E
TIC2022_023	Axinella sp.		No		2022-11-02	RIY Banks	63	South Africa	Eastern Cape	Port Elizabeth	Algoa Bay	34 01.030 S	25 52.953 E
TIC2022_025	Axinella sp.		No		2022-11-02	RIY Banks	63	South Africa	Eastern Cape	Port Elizabeth	Algoa Bay	34 01.030 S	25 52.953 E
TIC2022_029	Axinella sp.		No		2022-11-02	RIY Banks	63	South Africa	Eastern Cape	Port Elizabeth	Algoa Bay	34 01.030 S	25 52.953 E
TIC2022_034	Axinella sp.		No		2022-11-02	RIY Banks	63	South Africa	Eastern Cape	Port Elizabeth	Algoa Bay	34 01.030 S	25 52.953 E
TIC2022_049	Axinella sp.		No		2022-11-02	RIY Banks	63	South Africa	Eastern Cape	Port Elizabeth	Algoa Bay	34 01.030 S	25 52.953 E
TIC2022_110	Axinella sp.		No		21/7/2022	Riy Banks	45	South Africa	Eastern Cape	Port Elizabeth	Algoa Bay	33: 59.859S	25: 54.836E
TIC2022_116	Axinella sp.		No		21/7/2022	Riy Banks	45	South Africa	Eastern Cape	Port Elizabeth	Algoa Bay	33: 59.859S	25: 54.836E
TIC2022_130	Axinella sp.		No		21/7/2022	Riy Banks	45	South Africa	Eastern Cape	Port Elizabeth	Algoa Bay	33: 59.859S	25: 54.836E
TIC2022_058	Chondropsis sp.		No		2022-11-02	RIY Banks	63	South Africa	Eastern Cape	Port Elizabeth	Algoa Bay	34 01.030 S	25 52.953 E
TIC2022_117	Chondropsis sp.		No		21/7/2022	Riy Banks	45	South Africa	Eastern Cape	Port Elizabeth	Algoa Bay	33: 59.859S	25: 54.836E
TIC2022_125	Cliona sp.		No		21/7/2022	Riy Banks	45	South Africa	Eastern Cape	Port Elizabeth	Algoa Bay	33: 59.859S	25: 54.836E
TIC2021_013	Ectyonopsis sp.		No		18/03/2021	Thunderbolt Reef (Outside Algoa Bay)	35m	South Africa	Eastern Cape	Port Elizabeth	Cape Recife	46 03.098 S	37 41.430 E
TIC2022_061	Euryspongia sp.		No		2022-11-02	RIY Banks	63	South Africa	Eastern Cape	Port Elizabeth	Algoa Bay	34 01.030 S	25 52.953 E
TIC2022_015	Haliclona sp.		No		2022-08-02	RIY Banks	55	South Africa	Eastern Cape	Port Elizabeth	Algoa Bay	34:00.923 S	25: 52.958 E
TIC2022_027	Haliclona sp.		No		2022-11-02	RIY Banks	63	South Africa	Eastern Cape	Port Elizabeth	Algoa Bay	34 01.030 S	25 52.953 E
TIC2022_042	Haliclona sp.		No		2022-11-02	RIY Banks	63	South Africa	Eastern Cape	Port Elizabeth	Algoa Bay	34 01.030 S	25 52.953 E
TIC2022_048	Haliclona sp.		No		2022-11-02	RIY Banks	63	South Africa	Eastern Cape	Port Elizabeth	Algoa Bay	34 01.030 S	25 52.953 E
TIC2022_076	Heliopra sp.		No		26/6/2022	Thunderbolt reef	52	South Africa	Eastern Cape	Port Elizabeth	Cape Recife	34 03.556 S	25 41.669 E
TIC2022_098	Hemisterella sp.		No		2022-07-05			South Africa	Eastern Cape
TIC2022_007	Higginisa sp.		No		2022-08-02	RIY Banks	55	South Africa	Eastern Cape	Port Elizabeth	Algoa Bay	34:00.923 S	25: 52.958 E
TIC2022_012	Isodictya sp.		No		2022-08-02	RIY Banks	55	South Africa	Eastern Cape	Port Elizabeth	Algoa Bay	34:00.923 S	25: 52.958 E
TIC2022_041	Isodictya sp.		No		2022-11-02	RIY Banks	63	South Africa	Eastern Cape	Port Elizabeth	Algoa Bay	34 01.030 S	25 52.953 E
TIC2022_056	Isodictya sp.		No		2022-11-02	RIY Banks	63	South Africa	Eastern Cape	Port Elizabeth	Algoa Bay	34 01.030 S	25 52.953 E
TIC2022_100	Isodictya sp.		No		2022-07-05			South Africa	Eastern Cape
TIC2022_120	Isodictya sp.		No		21/7/2022	Riy Banks	45	South Africa	Eastern Cape	Port Elizabeth	Algoa Bay	33: 59.859S	25: 54.836E
TIC2022_097	Keratosa sp.		No		2022-07-05			South Africa	Eastern Cape
TIC2017_019B	Mycale sp.		No		Oct-2017	Evans Peak	35m	South Africa	Eastern Cape	Port Elizabeth	Algoa Bay	-33.8438	25.8149	ROV
TIC2017_020B	Mycale sp.		No		Oct-2017	Evans Peak	35m	South Africa	Eastern Cape	Port Elizabeth	Algoa Bay	-33.8438	25.8149	ROV
TIC2017_022B	Mycale sp.		No		Oct-2017	Evans Peak	35m	South Africa	Eastern Cape	Port Elizabeth	Algoa Bay	-33.8436	25.8149	ROV
TIC2017_028B	Mycale sp.		No		Oct-2017	Riy Banks	60m	South Africa	Eastern Cape	Port Elizabeth	Algoa Bay	-34.0123	25.8608	ROV
TIC2017_030B	Mycale sp.		No		Oct-2017	Riy Banks	60m	South Africa	Eastern Cape	Port Elizabeth	Algoa Bay	-34.0123	25.8608	ROV
TIC2022_020	Mycale sp.		No		2022-08-02	RIY Banks	55	South Africa	Eastern Cape	Port Elizabeth	Algoa Bay	34:00.923 S	25: 52.958 E
TIC2022_101	Oceanapia sp.		No		2022-07-05			South Africa	Eastern Cape
TIC2022_102	Oceanapia sp.		No		2022-07-05			South Africa	Eastern Cape
TIC2022_094	Pheronema sp.		No		2022-07-05			South Africa	Eastern Cape
TIC2022_095	Pheronema sp.		No		2022-07-05			South Africa	Eastern Cape
TIC2015_209	Phorbas sp.		No		2015-10-30	Evans Peak	30m	South Africa	Eastern Cape	Port Elizabeth	Algoa Bay	-33.8455	25.8166
TIC2021_046	Psammocinia sp.		No		28/04/2021	Cinsta Wall	85	South Africa	Eastern Cape	East London	Amathole Marine Protected Area	33 04.160	28 03.014
TIC2022_017	Psammocinia sp.		No		2022-08-02	RIY Banks	55	South Africa	Eastern Cape	Port Elizabeth	Algoa Bay	34:00.923 S	25: 52.958 E
TIC2022_055	Psammocinia sp.		No		2022-11-02	RIY Banks	63	South Africa	Eastern Cape	Port Elizabeth	Algoa Bay	34 01.030 S	25 52.953 E
TIC2022_064	Psammocinia sp.		No		2022-11-02	RIY Banks	63	South Africa	Eastern Cape	Port Elizabeth	Algoa Bay	34 01.030 S	25 52.953 E
TIC2022_067	Psammocinia sp.		No		2022-11-02	RIY Banks	63	South Africa	Eastern Cape	Port Elizabeth	Algoa Bay	34 01.030 S	25 52.953 E
TIC2022_121	Psammocinia sp.		No		21/7/2022	Riy Banks	45	South Africa	Eastern Cape	Port Elizabeth	Algoa Bay	33: 59.859S	25: 54.836E
TIC2022_123	Psammocinia sp.		No		21/7/2022	Riy Banks	45	South Africa	Eastern Cape	Port Elizabeth	Algoa Bay	33: 59.859S	25: 54.836E
TIC2022_065	Psammoclema sp.		No		2022-11-02	RIY Banks	63	South Africa	Eastern Cape	Port Elizabeth	Algoa Bay	34 01.030 S	25 52.953 E
TIC2022_103	Psammoclema sp.		No		2022-07-05			South Africa	Eastern Cape
TIC2021_010	Sigmaxinella sp.		No		18/03/2021	Thunderbolt Reef (Outside Algoa Bay)	35m	South Africa	Eastern Cape	Port Elizabeth	Cape Recife	43 03.098 S	34 41.430 E
TIC2022_045	Sigmaxinella sp.		No		2022-11-02	RIY Banks	63	South Africa	Eastern Cape	Port Elizabeth	Algoa Bay	34 01.030 S	25 52.953 E
TIC2022_135	Stelleta sp.		No		21/7/2022	Riy Banks	45	South Africa	Eastern Cape	Port Elizabeth	Algoa Bay	33: 59.859S	25: 54.836E
TIC2021_006	Tedania sp.		No		18/03/2021	Thunderbolt Reef (Outside Algoa Bay)	35m	South Africa	Eastern Cape	Port Elizabeth	Cape Recife	39 03.098 S	30 41.430 E
TIC2022_028	Tethya sp.		No		2022-11-02	RIY Banks	63	South Africa	Eastern Cape	Port Elizabeth	Algoa Bay	34 01.030 S	25 52.953 E
TIC2022_043	Tethya sp.		No		2022-11-02	RIY Banks	63	South Africa	Eastern Cape	Port Elizabeth	Algoa Bay	34 01.030 S	25 52.953 E
TIC2022_124	Thalysias sp.		No		21/7/2022	Riy Banks	45	South Africa	Eastern Cape	Port Elizabeth	Algoa Bay	33: 59.859S	25: 54.836E
TIC2022_132	Thalysias sp.		No		21/7/2022	Riy Banks	45	South Africa	Eastern Cape	Port Elizabeth	Algoa Bay	33: 59.859S	25: 54.836E
TIC2022_134	Thalysias sp.		No		21/7/2022	Riy Banks	45	South Africa	Eastern Cape	Port Elizabeth	Algoa Bay	33: 59.859S	25: 54.836E
TIC2022_143	Thalysias sp.		No		21/7/2022	Riy Banks	45	South Africa	Eastern Cape	Port Elizabeth	Algoa Bay	33: 59.859S	25: 54.836E
TIC2022_144	Thalysias sp.		No		21/7/2022	Riy Banks	45	South Africa	Eastern Cape	Port Elizabeth	Algoa Bay	33: 59.859S	25: 54.836E
TIC2021_012	Thorecta sp.		No		18/03/2021	Thunderbolt Reef (Outside Algoa Bay)	35m	South Africa	Eastern Cape	Port Elizabeth	Cape Recife	45 03.098 S	36 41.430 E
TIC2022_006	Thorecta sp.		No		2022-08-02	RIY Banks	55	South Africa	Eastern Cape	Port Elizabeth	Algoa Bay	34:00.923 S	25: 52.958 E
TIC2022_104	Topsentia sp.		No		2022-07-05			South Africa	Eastern Cape
TIC2022_099	Veronga sp.		No		2022-07-05			South Africa	Eastern Cape
