## Supplementary material for "The unique and enigmatic spirochete symbiont of latrunculid sponges": Table S5

### Sheet: Sheet1
Table S5. Pairwise ANI of Tsitsikamma-associated spirochete bins. ANI values associated with AF scores less than 75% were nullified.
		T. favus	T. favus	T. favus	T. favus	T. favus	T. pedunculata	T. michaeli	T. madiba
		003B_7	003D_7	003M_1	050A_2	050C_7	059_1	013N_1	009_1
T. favus	003B_7	100	97.4175	97.3919	97.4604	96.9662	94.8913	94.7728	94.6336
T. favus	003D_7	97.4175	100	98.0849	96.5937	98.1576	95.0738	94.5167	95.1982
T. favus	003M_1	97.3919	98.0849	100	96.5076	98.2149	95.0826	94.4831	94.9432
T. favus	050A_2	97.4604	96.5937	96.5076	100	96.7532	94.4375	93.888	94.779
T. favus	050C_7	96.9662	98.1576	98.2149	96.7532	100	94.8569	95.0034	NA
T. pedunculata	059_1	94.8913	95.0738	95.0826	94.4375	94.8569	99.9999	95.4287	94.8272
T. michaeli	013N_1	94.7728	94.5167	94.4831	93.888	95.0034	95.4287	100	94.5
T. madiba	009_1	94.6336	95.1982	94.9432	94.779	NA	94.8272	94.5	100
