## Supplementary material for "The unique and enigmatic spirochete symbiont of latrunculid sponges": Table S7

### Sheet: Table S7
Table S7: Analysis of Similarity (ANOSIM) results of pairwise comparison of KEGG-annotated functional potential profiles of all spirochete genomes and MAGs
Host1	Host2	Rvalue	Pvalue	Significantly different? (p < 0.05)
Tsitsikamma favus	Mosquito	1	0.0032	Yes
Tsitsikamma favus	Chicken	0.985526	0.0005	Yes
Tsitsikamma favus	Buffalo	0.958984	0.0003	Yes
Tsitsikamma favus	Alkaline lake	0.947932	0.0001	Yes
Tsitsikamma favus	Pig	0.933824	0.0032	Yes
Tsitsikamma favus	Other sponge	0.919863	0.0001	Yes
Tsitsikamma favus	Groundwater	0.918605	0.0007	Yes
Tsitsikamma favus	Soil	0.900538	0.0066	Yes
Tsitsikamma favus	Permafrost	0.873162	0.0032	Yes
Tsitsikamma favus	Hydrocarbon	0.861434	0.0007	Yes
Tsitsikamma favus	Biofilm	0.838235	0.0032	Yes
Tsitsikamma favus	Wastewater	0.793264	0.0001	Yes
Tsitsikamma favus	Goat	0.782552	0.0001	Yes
Tsitsikamma favus	Cattle	0.757472	0.0001	Yes
Tsitsikamma favus	Deer	0.754876	0.0001	Yes
Tsitsikamma favus	Yak	0.75	0.0001	Yes
Tsitsikamma favus	Human	0.727672	0.0001	Yes
Tsitsikamma favus	Oligochaete worm	0.682478	0.0003	Yes
Tsitsikamma favus	Sheep	0.667638	0.0001	Yes
Tsitsikamma favus	Vent	0.546276	0.0001	Yes
Tsitsikamma favus	Sludge	0.539751	0.0002	Yes
Tsitsikamma favus	Seawater	0.488933	0.0002	Yes
Tsitsikamma favus	Termite	0.46731	0.0002	Yes
Tsitsikamma favus	Freshwater lake	0.383219	0.0005	Yes
Tsitsikamma favus	Sediment	0.313165	0.0019	Yes
Tsitsikamma favus	Hypersaline lake	0.255106	0.0354	Yes
Other sponge	Mosquito	1	0.0012	Yes
Other sponge	Human	0.98882	0.0001	Yes
Other sponge	Groundwater	0.984444	0.0004	Yes
Other sponge	Cattle	0.974186	0.0001	Yes
Other sponge	Deer	0.973273	0.0001	Yes
Other sponge	Buffalo	0.968836	0.0001	Yes
Other sponge	Goat	0.962414	0.0001	Yes
Other sponge	Chicken	0.961818	0.0006	Yes
Other sponge	Yak	0.961591	0.0001	Yes
Other sponge	Pig	0.931373	0.0012	Yes
Other sponge	Hydrocarbon	0.928889	0.0004	Yes
Other sponge	Termite	0.923531	0.0001	Yes
Other sponge	Tsitsikamma favus	0.919863	0.0001	Yes
Other sponge	Alkaline lake	0.913321	0.0001	Yes
Other sponge	Sheep	0.874892	0.0001	Yes
Other sponge	Soil	0.85	0.0036	Yes
Other sponge	Biofilm	0.842157	0.0012	Yes
Other sponge	Vent	0.826	0.0001	Yes
Other sponge	Permafrost	0.82451	0.0012	Yes
Other sponge	Wastewater	0.814	0.0001	Yes
Other sponge	Oligochaete worm	0.787671	0.0001	Yes
Other sponge	Sludge	0.67752	0.0001	Yes
Other sponge	Seawater	0.649906	0.0001	Yes
Other sponge	Freshwater lake	0.616889	0.0001	Yes
Other sponge	Hypersaline lake	0.595556	0.0002	Yes
Other sponge	Sediment	0.586036	0.0001	Yes
Alkaline lake	Tsitsikamma favus	0.947932	0.0001	Yes
Alkaline lake	Buffalo	0.924165	0.0001	Yes
Alkaline lake	Other sponge	0.913321	0.0001	Yes
Alkaline lake	Hydrocarbon	0.871795	0.0001	Yes
Alkaline lake	Oligochaete worm	0.871372	0.0001	Yes
Alkaline lake	Goat	0.837757	0.0001	Yes
Alkaline lake	Groundwater	0.834023	0.0001	Yes
Alkaline lake	Wastewater	0.832168	0.0001	Yes
Alkaline lake	Sheep	0.801088	0.0001	Yes
Alkaline lake	Yak	0.794722	0.0001	Yes
Alkaline lake	Deer	0.788194	0.0001	Yes
Alkaline lake	Human	0.754641	0.0001	Yes
Alkaline lake	Cattle	0.643944	0.0001	Yes
Alkaline lake	Freshwater lake	0.51132	0.0001	Yes
Alkaline lake	Sludge	0.475185	0.0001	Yes
Alkaline lake	Vent	0.451601	0.0001	Yes
Alkaline lake	Termite	0.390839	0.0001	Yes
Alkaline lake	Sediment	0.342147	0.0001	Yes
Alkaline lake	Seawater	0.256259	0.0001	Yes
Alkaline lake	Mosquito	1	0.0005	Yes
Alkaline lake	Pig	0.954212	0.0005	Yes
Alkaline lake	Permafrost	0.929487	0.0005	Yes
Alkaline lake	Biofilm	0.848901	0.0005	Yes
Alkaline lake	Chicken	0.987762	0.0006	Yes
Alkaline lake	Soil	0.641659	0.0127	Yes
Alkaline lake	Hypersaline lake	-0.275907	0.9999	No
Biofilm	Human	0.680406	0.0002	Yes
Biofilm	Cattle	0.734223	0.0006	Yes
Biofilm	Alkaline lake	0.848901	0.0008	Yes
Biofilm	Other sponge	0.842157	0.0015	Yes
Biofilm	Tsitsikamma favus	0.838235	0.0029	Yes
Biofilm	Buffalo	0.632353	0.0029	Yes
Biofilm	Deer	0.618056	0.0038	Yes
Biofilm	Yak	0.458995	0.0042	Yes
Biofilm	Goat	0.529101	0.0055	Yes
Biofilm	Termite	0.466936	0.0095	Yes
Biofilm	Chicken	0.4875	0.0152	Yes
Biofilm	Wastewater	0.518629	0.0166	Yes
Biofilm	Oligochaete worm	0.461397	0.0179	Yes
Biofilm	Mosquito	0.5625	0.0306	Yes
Biofilm	Hypersaline lake	0.326682	0.0556	No
Biofilm	Sludge	0.327867	0.0678	No
Biofilm	Groundwater	0.194444	0.1015	No
Biofilm	Hydrocarbon	0.202381	0.1127	No
Biofilm	Sheep	0.195767	0.1309	No
Biofilm	Pig	0.21875	0.1429	No
Biofilm	Permafrost	0.15625	0.1465	No
Biofilm	Seawater	0.0677656	0.3072	No
Biofilm	Vent	0.0737705	0.3279	No
Biofilm	Freshwater lake	-0.0617647	0.5893	No
Biofilm	Sediment	-0.119792	0.7015	No
Biofilm	Soil	-0.12963	0.828571	No
Buffalo	Other sponge	0.968836	0.0001	Yes
Buffalo	Alkaline lake	0.924165	0.0001	Yes
Buffalo	Sludge	0.541615	0.0001	Yes
Buffalo	Human	0.474265	0.0001	Yes
Buffalo	Wastewater	0.780668	0.0002	Yes
Buffalo	Seawater	0.45664	0.0002	Yes
Buffalo	Tsitsikamma favus	0.958984	0.0003	Yes
Buffalo	Oligochaete worm	0.638393	0.0003	Yes
Buffalo	Vent	0.333516	0.0003	Yes
Buffalo	Chicken	0.792105	0.0005	Yes
Buffalo	Hydrocarbon	0.727713	0.0007	Yes
Buffalo	Groundwater	0.52907	0.0007	Yes
Buffalo	Hypersaline lake	0.488427	0.0007	Yes
Buffalo	Freshwater lake	0.344178	0.001	Yes
Buffalo	Mosquito	0.955882	0.0032	Yes
Buffalo	Permafrost	0.865809	0.0032	Yes
Buffalo	Biofilm	0.632353	0.0032	Yes
Buffalo	Sediment	0.267066	0.0059	Yes
Buffalo	Soil	0.580645	0.0126	Yes
Buffalo	Deer	0.195257	0.0214	Yes
Buffalo	Pig	0.310662	0.0636	No
Buffalo	Sheep	0.0874636	0.0794	No
Buffalo	Goat	0.062934	0.1031	No
Buffalo	Yak	0.0368924	0.1985	No
Buffalo	Cattle	0.109501	0.2056	No
Buffalo	Termite	0.00158339	0.4719	No
Cattle	Other sponge	0.974186	0.0001	Yes
Cattle	Wastewater	0.837056	0.0001	Yes
Cattle	Permafrost	0.832878	0.0001	Yes
Cattle	Freshwater lake	0.831028	0.0001	Yes
Cattle	Hydrocarbon	0.797032	0.0001	Yes
Cattle	Sediment	0.789088	0.0001	Yes
Cattle	Sludge	0.781558	0.0001	Yes
Cattle	Seawater	0.772119	0.0001	Yes
Cattle	Tsitsikamma favus	0.757472	0.0001	Yes
Cattle	Groundwater	0.696511	0.0001	Yes
Cattle	Hypersaline lake	0.688532	0.0001	Yes
Cattle	Vent	0.654212	0.0001	Yes
Cattle	Alkaline lake	0.643944	0.0001	Yes
Cattle	Human	0.633195	0.0001	Yes
Cattle	Termite	0.492916	0.0001	Yes
Cattle	Biofilm	0.734223	0.0002	Yes
Cattle	Oligochaete worm	0.583368	0.0002	Yes
Cattle	Mosquito	0.663004	0.0008	Yes
Cattle	Chicken	0.603785	0.001	Yes
Cattle	Yak	0.463269	0.0021	Yes
Cattle	Sheep	0.381438	0.0091	Yes
Cattle	Soil	0.588463	0.0101	Yes
Cattle	Deer	0.26758	0.0134	Yes
Cattle	Goat	0.245263	0.037	Yes
Cattle	Pig	0.222304	0.1223	No
Cattle	Buffalo	0.109501	0.2015	No
Chicken	Human	0.67776	0.0002	Yes
Chicken	Alkaline lake	0.987762	0.0004	Yes
Chicken	Other sponge	0.961818	0.0004	Yes
Chicken	Cattle	0.603785	0.0004	Yes
Chicken	Hypersaline lake	0.581512	0.0011	Yes
Chicken	Seawater	0.56993	0.0013	Yes
Chicken	Goat	0.562319	0.0014	Yes
Chicken	Tsitsikamma favus	0.985526	0.0015	Yes
Chicken	Buffalo	0.792105	0.0015	Yes
Chicken	Deer	0.570175	0.0015	Yes
Chicken	Wastewater	0.656503	0.0018	Yes
Chicken	Groundwater	0.845333	0.0022	Yes
Chicken	Hydrocarbon	0.632	0.0022	Yes
Chicken	Oligochaete worm	0.575	0.0024	Yes
Chicken	Termite	0.440317	0.0044	Yes
Chicken	Yak	0.456039	0.0054	Yes
Chicken	Vent	0.385175	0.0072	Yes
Chicken	Permafrost	0.7	0.0155	Yes
Chicken	Biofilm	0.4875	0.0155	Yes
Chicken	Mosquito	0.95	0.0167	Yes
Chicken	Sheep	0.312442	0.0177	Yes
Chicken	Soil	0.938462	0.0197	Yes
Chicken	Sludge	0.323199	0.0361	Yes
Chicken	Freshwater lake	0.194909	0.0977	No
Chicken	Sediment	0.181579	0.129	No
Chicken	Pig	0.14375	0.1515	No
Deer	Other sponge	0.973273	0.0001	Yes
Deer	Alkaline lake	0.788194	0.0001	Yes
Deer	Wastewater	0.762459	0.0001	Yes
Deer	Tsitsikamma favus	0.754876	0.0001	Yes
Deer	Sludge	0.563846	0.0001	Yes
Deer	Seawater	0.559562	0.0001	Yes
Deer	Hypersaline lake	0.524727	0.0001	Yes
Deer	Oligochaete worm	0.503989	0.0001	Yes
Deer	Freshwater lake	0.48003	0.0001	Yes
Deer	Sediment	0.44455	0.0001	Yes
Deer	Vent	0.435387	0.0001	Yes
Deer	Human	0.368715	0.0001	Yes
Deer	Groundwater	0.556241	0.0002	Yes
Deer	Hydrocarbon	0.69273	0.0003	Yes
Deer	Permafrost	0.777199	0.0005	Yes
Deer	Chicken	0.570175	0.0009	Yes
Deer	Biofilm	0.618056	0.0042	Yes
Deer	Yak	0.183824	0.0117	Yes
Deer	Mosquito	0.494792	0.0121	Yes
Deer	Cattle	0.26758	0.0124	Yes
Deer	Soil	0.55314	0.0177	Yes
Deer	Buffalo	0.195257	0.0229	Yes
Deer	Pig	0.31713	0.0606	No
Deer	Sheep	0.0930487	0.1747	No
Deer	Termite	0.0695249	0.2148	No
Deer	Goat	0.0216049	0.3067	No
Freshwater lake	Cattle	0.831028	0.0001	Yes
Freshwater lake	Human	0.648391	0.0001	Yes
Freshwater lake	Other sponge	0.616889	0.0001	Yes
Freshwater lake	Termite	0.561744	0.0001	Yes
Freshwater lake	Alkaline lake	0.51132	0.0001	Yes
Freshwater lake	Deer	0.48003	0.0001	Yes
Freshwater lake	Yak	0.436763	0.0001	Yes
Freshwater lake	Goat	0.356379	0.0002	Yes
Freshwater lake	Hypersaline lake	0.508706	0.0003	Yes
Freshwater lake	Wastewater	0.283273	0.0003	Yes
Freshwater lake	Buffalo	0.344178	0.0006	Yes
Freshwater lake	Tsitsikamma favus	0.383219	0.0008	Yes
Freshwater lake	Sludge	0.391107	0.0009	Yes
Freshwater lake	Vent	0.172727	0.0023	Yes
Freshwater lake	Seawater	0.231019	0.0034	Yes
Freshwater lake	Oligochaete worm	0.184932	0.0135	Yes
Freshwater lake	Sheep	0.206061	0.0231	Yes
Freshwater lake	Sediment	0.0764264	0.0722	No
Freshwater lake	Chicken	0.194909	0.1028	No
Freshwater lake	Mosquito	0.190196	0.14	No
Freshwater lake	Pig	0.0411765	0.343	No
Freshwater lake	Groundwater	0.0261111	0.3557	No
Freshwater lake	Hydrocarbon	0.00555556	0.4299	No
Freshwater lake	Biofilm	-0.0617647	0.5994	No
Freshwater lake	Permafrost	-0.111765	0.7035	No
Freshwater lake	Soil	-0.209722	0.8346	No
Goat	Other sponge	0.962414	0.0001	Yes
Goat	Alkaline lake	0.837757	0.0001	Yes
Goat	Tsitsikamma favus	0.782552	0.0001	Yes
Goat	Wastewater	0.721834	0.0001	Yes
Goat	Oligochaete worm	0.496094	0.0001	Yes
Goat	Seawater	0.469936	0.0001	Yes
Goat	Vent	0.319347	0.0001	Yes
Goat	Sludge	0.519937	0.0002	Yes
Goat	Hydrocarbon	0.631808	0.0003	Yes
Goat	Groundwater	0.404503	0.0003	Yes
Goat	Hypersaline lake	0.495609	0.0004	Yes
Goat	Freshwater lake	0.356379	0.0005	Yes
Goat	Sediment	0.299201	0.0005	Yes
Goat	Mosquito	0.506614	0.0011	Yes
Goat	Chicken	0.562319	0.0012	Yes
Goat	Permafrost	0.699735	0.0032	Yes
Goat	Biofilm	0.529101	0.0061	Yes
Goat	Human	0.23993	0.0081	Yes
Goat	Cattle	0.245263	0.037	Yes
Goat	Soil	0.479582	0.0399	Yes
Goat	Pig	0.244709	0.0991	No
Goat	Buffalo	0.062934	0.1034	No
Goat	Yak	0.0449246	0.1149	No
Goat	Deer	0.0216049	0.3061	No
Goat	Sheep	0.0147591	0.3437	No
Goat	Termite	0.00831991	0.4429	No
Groundwater	Alkaline lake	0.834023	0.0001	Yes
Groundwater	Cattle	0.696511	0.0001	Yes
Groundwater	Human	0.638748	0.0001	Yes
Groundwater	Deer	0.556241	0.0001	Yes
Groundwater	Other sponge	0.984444	0.0004	Yes
Groundwater	Tsitsikamma favus	0.918605	0.0005	Yes
Groundwater	Buffalo	0.52907	0.0005	Yes
Groundwater	Wastewater	0.622078	0.0007	Yes
Groundwater	Goat	0.404503	0.0008	Yes
Groundwater	Oligochaete worm	0.49031	0.001	Yes
Groundwater	Chicken	0.845333	0.0023	Yes
Groundwater	Yak	0.357298	0.0024	Yes
Groundwater	Hypersaline lake	0.480734	0.0032	Yes
Groundwater	Mosquito	0.559524	0.005	Yes
Groundwater	Sludge	0.461013	0.0058	Yes
Groundwater	Termite	0.391418	0.0072	Yes
Groundwater	Sheep	0.234127	0.0078	Yes
Groundwater	Permafrost	0.551587	0.0087	Yes
Groundwater	Pig	0.511905	0.0142	Yes
Groundwater	Hydrocarbon	0.364815	0.0174	Yes
Groundwater	Seawater	0.284533	0.0289	Yes
Groundwater	Vent	0.220779	0.0451	Yes
Groundwater	Biofilm	0.194444	0.1024	No
Groundwater	Sediment	0.0620713	0.2762	No
Groundwater	Freshwater lake	0.0261111	0.3617	No
Groundwater	Soil	0.00617284	0.5045	No
Human	Other sponge	0.98882	0.0001	Yes
Human	Wastewater	0.76689	0.0001	Yes
Human	Alkaline lake	0.754641	0.0001	Yes
Human	Tsitsikamma favus	0.727672	0.0001	Yes
Human	Seawater	0.724066	0.0001	Yes
Human	Chicken	0.67776	0.0001	Yes
Human	Hypersaline lake	0.666149	0.0001	Yes
Human	Freshwater lake	0.648391	0.0001	Yes
Human	Groundwater	0.638748	0.0001	Yes
Human	Cattle	0.633195	0.0001	Yes
Human	Sediment	0.62648	0.0001	Yes
Human	Sludge	0.624357	0.0001	Yes
Human	Vent	0.581096	0.0001	Yes
Human	Yak	0.559812	0.0001	Yes
Human	Oligochaete worm	0.539275	0.0001	Yes
Human	Termite	0.372891	0.0001	Yes
Human	Deer	0.368715	0.0001	Yes
Human	Permafrost	0.857084	0.0002	Yes
Human	Hydrocarbon	0.718933	0.0002	Yes
Human	Buffalo	0.474265	0.0002	Yes
Human	Biofilm	0.680406	0.0005	Yes
Human	Soil	0.624489	0.0017	Yes
Human	Sheep	0.410694	0.0021	Yes
Human	Pig	0.418807	0.0091	Yes
Human	Goat	0.23993	0.0095	Yes
Human	Mosquito	0.00455675	0.4642	No
Hydrocarbon	Alkaline lake	0.871795	0.0001	Yes
Hydrocarbon	Cattle	0.797032	0.0001	Yes
Hydrocarbon	Human	0.718933	0.0001	Yes
Hydrocarbon	Deer	0.69273	0.0001	Yes
Hydrocarbon	Termite	0.553571	0.0001	Yes
Hydrocarbon	Other sponge	0.928889	0.0004	Yes
Hydrocarbon	Yak	0.578068	0.0004	Yes
Hydrocarbon	Tsitsikamma favus	0.861434	0.0005	Yes
Hydrocarbon	Buffalo	0.727713	0.0005	Yes
Hydrocarbon	Goat	0.631808	0.0006	Yes
Hydrocarbon	Oligochaete worm	0.475775	0.0013	Yes
Hydrocarbon	Chicken	0.632	0.0023	Yes
Hydrocarbon	Hypersaline lake	0.494374	0.0023	Yes
Hydrocarbon	Vent	0.368398	0.004	Yes
Hydrocarbon	Sheep	0.384921	0.0045	Yes
Hydrocarbon	Seawater	0.439206	0.0047	Yes
Hydrocarbon	Mosquito	0.801587	0.009	Yes
Hydrocarbon	Groundwater	0.364815	0.017	Yes
Hydrocarbon	Pig	0.460317	0.022	Yes
Hydrocarbon	Permafrost	0.488095	0.0297	Yes
Hydrocarbon	Wastewater	0.231169	0.0543	No
Hydrocarbon	Soil	0.320988	0.0618	No
Hydrocarbon	Biofilm	0.202381	0.1089	No
Hydrocarbon	Sludge	0.157982	0.1512	No
Hydrocarbon	Sediment	0.0847051	0.2272	No
Hydrocarbon	Freshwater lake	0.00555556	0.4329	No
Hypersaline lake	Yak	0.721573	0.0001	Yes
Hypersaline lake	Cattle	0.688532	0.0001	Yes
Hypersaline lake	Human	0.666149	0.0001	Yes
Hypersaline lake	Other sponge	0.595556	0.0001	Yes
Hypersaline lake	Termite	0.568476	0.0001	Yes
Hypersaline lake	Deer	0.524727	0.0001	Yes
Hypersaline lake	Wastewater	0.462943	0.0001	Yes
Hypersaline lake	Sludge	0.4569	0.0001	Yes
Hypersaline lake	Freshwater lake	0.508706	0.0004	Yes
Hypersaline lake	Buffalo	0.488427	0.0005	Yes
Hypersaline lake	Chicken	0.581512	0.0006	Yes
Hypersaline lake	Sheep	0.569212	0.0006	Yes
Hypersaline lake	Goat	0.495609	0.0006	Yes
Hypersaline lake	Sediment	0.380295	0.0012	Yes
Hypersaline lake	Mosquito	0.647204	0.0016	Yes
Hypersaline lake	Hydrocarbon	0.494374	0.0032	Yes
Hypersaline lake	Groundwater	0.480734	0.0032	Yes
Hypersaline lake	Vent	0.307366	0.0066	Yes
Hypersaline lake	Seawater	0.231498	0.0202	Yes
Hypersaline lake	Pig	0.42192	0.0246	Yes
Hypersaline lake	Permafrost	0.409575	0.0272	Yes
Hypersaline lake	Tsitsikamma favus	0.255106	0.0331	Yes
Hypersaline lake	Oligochaete worm	0.249549	0.0391	Yes
Hypersaline lake	Biofilm	0.326682	0.0574	No
Hypersaline lake	Soil	0.137757	0.2486	No
Hypersaline lake	Alkaline lake	-0.275907	1	No
Mosquito	Alkaline lake	1	0.0008	Yes
Mosquito	Wastewater	0.783905	0.0011	Yes
Mosquito	Hypersaline lake	0.647204	0.0011	Yes
Mosquito	Cattle	0.663004	0.0012	Yes
Mosquito	Other sponge	1	0.0015	Yes
Mosquito	Goat	0.506614	0.0016	Yes
Mosquito	Vent	0.518629	0.002	Yes
Mosquito	Tsitsikamma favus	1	0.0029	Yes
Mosquito	Buffalo	0.955882	0.0029	Yes
Mosquito	Oligochaete worm	0.639706	0.0029	Yes
Mosquito	Sludge	0.555044	0.0037	Yes
Mosquito	Seawater	0.577839	0.0041	Yes
Mosquito	Groundwater	0.559524	0.0052	Yes
Mosquito	Hydrocarbon	0.801587	0.0099	Yes
Mosquito	Deer	0.494792	0.0119	Yes
Mosquito	Chicken	0.95	0.0154	Yes
Mosquito	Yak	0.37963	0.0197	Yes
Mosquito	Soil	1	0.0285714	Yes
Mosquito	Permafrost	0.9375	0.0306	Yes
Mosquito	Pig	0.697917	0.0306	Yes
Mosquito	Biofilm	0.5625	0.0306	Yes
Mosquito	Sediment	0.271991	0.0957	No
Mosquito	Sheep	0.23545	0.0969	No
Mosquito	Freshwater lake	0.190196	0.1427	No
Mosquito	Termite	0.085798	0.3145	No
Mosquito	Human	0.00455675	0.4668	No
Oligochaete worm	Alkaline lake	0.871372	0.0001	Yes
Oligochaete worm	Other sponge	0.787671	0.0001	Yes
Oligochaete worm	Wastewater	0.616922	0.0001	Yes
Oligochaete worm	Cattle	0.583368	0.0001	Yes
Oligochaete worm	Human	0.539275	0.0001	Yes
Oligochaete worm	Deer	0.503989	0.0001	Yes
Oligochaete worm	Goat	0.496094	0.0001	Yes
Oligochaete worm	Yak	0.456597	0.0001	Yes
Oligochaete worm	Sheep	0.389942	0.0001	Yes
Oligochaete worm	Tsitsikamma favus	0.682478	0.0003	Yes
Oligochaete worm	Buffalo	0.638393	0.0003	Yes
Oligochaete worm	Chicken	0.575	0.0012	Yes
Oligochaete worm	Hydrocarbon	0.475775	0.0015	Yes
Oligochaete worm	Groundwater	0.49031	0.0019	Yes
Oligochaete worm	Sludge	0.390576	0.0024	Yes
Oligochaete worm	Mosquito	0.639706	0.0032	Yes
Oligochaete worm	Seawater	0.276851	0.0059	Yes
Oligochaete worm	Vent	0.231106	0.006	Yes
Oligochaete worm	Permafrost	0.5	0.0125	Yes
Oligochaete worm	Freshwater lake	0.184932	0.0146	Yes
Oligochaete worm	Pig	0.5	0.0168	Yes
Oligochaete worm	Biofilm	0.461397	0.0183	Yes
Oligochaete worm	Soil	0.577957	0.0235	Yes
Oligochaete worm	Hypersaline lake	0.249549	0.0423	Yes
Oligochaete worm	Termite	0.210844	0.0576	No
Oligochaete worm	Sediment	0.108599	0.1047	No
Permafrost	Human	0.857084	0.0001	Yes
Permafrost	Cattle	0.832878	0.0001	Yes
Permafrost	Termite	0.628371	0.0006	Yes
Permafrost	Alkaline lake	0.929487	0.0008	Yes
Permafrost	Deer	0.777199	0.0011	Yes
Permafrost	Other sponge	0.82451	0.0015	Yes
Permafrost	Yak	0.69709	0.0016	Yes
Permafrost	Tsitsikamma favus	0.873162	0.0029	Yes
Permafrost	Buffalo	0.865809	0.0029	Yes
Permafrost	Goat	0.699735	0.0036	Yes
Permafrost	Wastewater	0.600969	0.0049	Yes
Permafrost	Groundwater	0.551587	0.0096	Yes
Permafrost	Oligochaete worm	0.5	0.0111	Yes
Permafrost	Chicken	0.7	0.0152	Yes
Permafrost	Sheep	0.399471	0.0181	Yes
Permafrost	Hypersaline lake	0.409575	0.0248	Yes
Permafrost	Sludge	0.428366	0.0263	Yes
Permafrost	Mosquito	0.9375	0.0306	Yes
Permafrost	Hydrocarbon	0.488095	0.0309	Yes
Permafrost	Soil	0.333333	0.0857143	No
Permafrost	Vent	0.269747	0.0862	No
Permafrost	Pig	0.489583	0.0883	No
Permafrost	Seawater	0.195513	0.1439	No
Permafrost	Biofilm	0.15625	0.1481	No
Permafrost	Sediment	-0.114005	0.6775	No
Permafrost	Freshwater lake	-0.111765	0.6948	No
Pig	Alkaline lake	0.954212	0.0008	Yes
Pig	Other sponge	0.931373	0.0015	Yes
Pig	Tsitsikamma favus	0.933824	0.0029	Yes
Pig	Human	0.418807	0.0091	Yes
Pig	Wastewater	0.587183	0.0103	Yes
Pig	Groundwater	0.511905	0.0137	Yes
Pig	Oligochaete worm	0.5	0.0152	Yes
Pig	Hypersaline lake	0.42192	0.0214	Yes
Pig	Hydrocarbon	0.460317	0.0264	Yes
Pig	Soil	0.611111	0.0285714	Yes
Pig	Mosquito	0.697917	0.0306	Yes
Pig	Seawater	0.385531	0.0366	Yes
Pig	Deer	0.31713	0.0617	No
Pig	Buffalo	0.310662	0.0619	No
Pig	Permafrost	0.489583	0.089	No
Pig	Sludge	0.273734	0.0894	No
Pig	Goat	0.244709	0.0973	No
Pig	Cattle	0.222304	0.128	No
Pig	Biofilm	0.21875	0.1427	No
Pig	Chicken	0.14375	0.1471	No
Pig	Vent	0.188525	0.162	No
Pig	Termite	0.136021	0.2413	No
Pig	Yak	0.100529	0.2708	No
Pig	Freshwater lake	0.0411765	0.3473	No
Pig	Sediment	0.00694444	0.4322	No
Pig	Sheep	0.005291	0.4382	No
Seawater	Cattle	0.772119	0.0001	Yes
Seawater	Human	0.724066	0.0001	Yes
Seawater	Other sponge	0.649906	0.0001	Yes
Seawater	Yak	0.615385	0.0001	Yes
Seawater	Deer	0.559562	0.0001	Yes
Seawater	Termite	0.535431	0.0001	Yes
Seawater	Wastewater	0.530364	0.0001	Yes
Seawater	Tsitsikamma favus	0.488933	0.0001	Yes
Seawater	Goat	0.469936	0.0001	Yes
Seawater	Sludge	0.462104	0.0001	Yes
Seawater	Buffalo	0.45664	0.0001	Yes
Seawater	Alkaline lake	0.256259	0.0001	Yes
Seawater	Chicken	0.56993	0.0014	Yes
Seawater	Sheep	0.424575	0.0019	Yes
Seawater	Hydrocarbon	0.439206	0.0028	Yes
Seawater	Freshwater lake	0.231019	0.0036	Yes
Seawater	Oligochaete worm	0.276851	0.0042	Yes
Seawater	Mosquito	0.577839	0.0046	Yes
Seawater	Hypersaline lake	0.231498	0.0172	Yes
Seawater	Groundwater	0.284533	0.0285	Yes
Seawater	Pig	0.385531	0.0384	Yes
Seawater	Vent	0.0714549	0.0632	No
Seawater	Sediment	0.0471421	0.0799	No
Seawater	Permafrost	0.195513	0.1505	No
Seawater	Biofilm	0.0677656	0.3189	No
Seawater	Soil	-0.160494	0.719	No
Sediment	Cattle	0.789088	0.0001	Yes
Sediment	Human	0.62648	0.0001	Yes
Sediment	Other sponge	0.586036	0.0001	Yes
Sediment	Termite	0.542136	0.0001	Yes
Sediment	Yak	0.482208	0.0001	Yes
Sediment	Deer	0.44455	0.0001	Yes
Sediment	Alkaline lake	0.342147	0.0001	Yes
Sediment	Sludge	0.347707	0.0002	Yes
Sediment	Goat	0.299201	0.0004	Yes
Sediment	Wastewater	0.243176	0.0007	Yes
Sediment	Hypersaline lake	0.380295	0.0011	Yes
Sediment	Tsitsikamma favus	0.313165	0.0018	Yes
Sediment	Buffalo	0.267066	0.0053	Yes
Sediment	Sheep	0.267105	0.0156	Yes
Sediment	Freshwater lake	0.0764264	0.0746	No
Sediment	Seawater	0.0471421	0.082	No
Sediment	Mosquito	0.271991	0.0919	No
Sediment	Oligochaete worm	0.108599	0.0978	No
Sediment	Chicken	0.181579	0.1256	No
Sediment	Vent	0.0306787	0.1521	No
Sediment	Hydrocarbon	0.0847051	0.2345	No
Sediment	Groundwater	0.0620713	0.2726	No
Sediment	Pig	0.00694444	0.4316	No
Sediment	Permafrost	-0.114005	0.6711	No
Sediment	Biofilm	-0.119792	0.7038	No
Sediment	Soil	-0.208535	0.7885	No
Sheep	Other sponge	0.874892	0.0001	Yes
Sheep	Alkaline lake	0.801088	0.0001	Yes
Sheep	Tsitsikamma favus	0.667638	0.0002	Yes
Sheep	Oligochaete worm	0.389942	0.0002	Yes
Sheep	Wastewater	0.646275	0.0003	Yes
Sheep	Sludge	0.559678	0.0004	Yes
Sheep	Hypersaline lake	0.569212	0.0005	Yes
Sheep	Seawater	0.424575	0.001	Yes
Sheep	Human	0.410694	0.0023	Yes
Sheep	Hydrocarbon	0.384921	0.0029	Yes
Sheep	Vent	0.28879	0.0061	Yes
Sheep	Groundwater	0.234127	0.009	Yes
Sheep	Cattle	0.381438	0.0103	Yes
Sheep	Sediment	0.267105	0.0178	Yes
Sheep	Chicken	0.312442	0.0186	Yes
Sheep	Permafrost	0.399471	0.0198	Yes
Sheep	Freshwater lake	0.206061	0.0243	Yes
Sheep	Buffalo	0.0874636	0.0806	No
Sheep	Mosquito	0.23545	0.0989	No
Sheep	Biofilm	0.195767	0.132	No
Sheep	Termite	0.150875	0.1554	No
Sheep	Deer	0.0930487	0.1725	No
Sheep	Soil	0.194444	0.1834	No
Sheep	Goat	0.0147591	0.3464	No
Sheep	Pig	0.005291	0.4408	No
Sheep	Yak	-0.0359231	0.6266	No
Sludge	Cattle	0.781558	0.0001	Yes
Sludge	Yak	0.685053	0.0001	Yes
Sludge	Other sponge	0.67752	0.0001	Yes
Sludge	Human	0.624357	0.0001	Yes
Sludge	Termite	0.595963	0.0001	Yes
Sludge	Deer	0.563846	0.0001	Yes
Sludge	Sheep	0.559678	0.0001	Yes
Sludge	Tsitsikamma favus	0.539751	0.0001	Yes
Sludge	Goat	0.519937	0.0001	Yes
Sludge	Alkaline lake	0.475185	0.0001	Yes
Sludge	Seawater	0.462104	0.0001	Yes
Sludge	Hypersaline lake	0.4569	0.0001	Yes
Sludge	Buffalo	0.541615	0.0003	Yes
Sludge	Vent	0.408845	0.0003	Yes
Sludge	Freshwater lake	0.391107	0.0007	Yes
Sludge	Sediment	0.347707	0.0008	Yes
Sludge	Groundwater	0.461013	0.0029	Yes
Sludge	Oligochaete worm	0.390576	0.0034	Yes
Sludge	Mosquito	0.555044	0.0039	Yes
Sludge	Permafrost	0.428366	0.0252	Yes
Sludge	Chicken	0.323199	0.0378	Yes
Sludge	Biofilm	0.327867	0.0642	No
Sludge	Soil	0.329966	0.0861	No
Sludge	Pig	0.273734	0.0881	No
Sludge	Hydrocarbon	0.157982	0.1511	No
Sludge	Wastewater	-0.0256314	0.5577	No
Soil	Human	0.624489	0.0023	Yes
Soil	Other sponge	0.85	0.0039	Yes
Soil	Tsitsikamma favus	0.900538	0.0083	Yes
Soil	Cattle	0.588463	0.0097	Yes
Soil	Alkaline lake	0.641659	0.0126	Yes
Soil	Buffalo	0.580645	0.0138	Yes
Soil	Wastewater	0.61651	0.0161	Yes
Soil	Deer	0.55314	0.0164	Yes
Soil	Chicken	0.938462	0.019	Yes
Soil	Oligochaete worm	0.577957	0.0258	Yes
Soil	Mosquito	1	0.0285714	Yes
Soil	Pig	0.611111	0.0285714	Yes
Soil	Goat	0.479582	0.0397	Yes
Soil	Hydrocarbon	0.320988	0.0597	No
Soil	Yak	0.320038	0.084	No
Soil	Permafrost	0.333333	0.0857143	No
Soil	Sludge	0.329966	0.0898	No
Soil	Termite	0.30315	0.0919	No
Soil	Sheep	0.194444	0.1828	No
Soil	Hypersaline lake	0.137757	0.2505	No
Soil	Groundwater	0.00617284	0.4974	No
Soil	Vent	-0.00522466	0.5048	No
Soil	Seawater	-0.160494	0.7145	No
Soil	Sediment	-0.208535	0.7925	No
Soil	Biofilm	-0.12963	0.828571	No
Soil	Freshwater lake	-0.209722	0.835	No
Termite	Other sponge	0.923531	0.0001	Yes
Termite	Wastewater	0.639828	0.0001	Yes
Termite	Sludge	0.595963	0.0001	Yes
Termite	Hypersaline lake	0.568476	0.0001	Yes
Termite	Freshwater lake	0.561744	0.0001	Yes
Termite	Sediment	0.542136	0.0001	Yes
Termite	Seawater	0.535431	0.0001	Yes
Termite	Cattle	0.492916	0.0001	Yes
Termite	Tsitsikamma favus	0.46731	0.0001	Yes
Termite	Human	0.372891	0.0001	Yes
Termite	Permafrost	0.628371	0.0002	Yes
Termite	Hydrocarbon	0.553571	0.0002	Yes
Termite	Alkaline lake	0.390839	0.0002	Yes
Termite	Vent	0.32394	0.0018	Yes
Termite	Chicken	0.440317	0.0054	Yes
Termite	Groundwater	0.391418	0.0069	Yes
Termite	Yak	0.326633	0.0076	Yes
Termite	Biofilm	0.466936	0.0097	Yes
Termite	Oligochaete worm	0.210844	0.0633	No
Termite	Soil	0.30315	0.097	No
Termite	Sheep	0.150875	0.1535	No
Termite	Deer	0.0695249	0.2202	No
Termite	Pig	0.136021	0.2423	No
Termite	Mosquito	0.085798	0.3116	No
Termite	Goat	0.00831991	0.449	No
Termite	Buffalo	0.00158339	0.4748	No
Vent	Other sponge	0.826	0.0001	Yes
Vent	Cattle	0.654212	0.0001	Yes
Vent	Human	0.581096	0.0001	Yes
Vent	Tsitsikamma favus	0.546276	0.0001	Yes
Vent	Yak	0.468642	0.0001	Yes
Vent	Alkaline lake	0.451601	0.0001	Yes
Vent	Deer	0.435387	0.0001	Yes
Vent	Wastewater	0.497971	0.0002	Yes
Vent	Goat	0.319347	0.0002	Yes
Vent	Sludge	0.408845	0.0003	Yes
Vent	Buffalo	0.333516	0.0003	Yes
Vent	Mosquito	0.518629	0.0013	Yes
Vent	Termite	0.32394	0.0019	Yes
Vent	Freshwater lake	0.172727	0.0034	Yes
Vent	Hydrocarbon	0.368398	0.0056	Yes
Vent	Sheep	0.28879	0.0064	Yes
Vent	Chicken	0.385175	0.0072	Yes
Vent	Oligochaete worm	0.231106	0.0072	Yes
Vent	Hypersaline lake	0.307366	0.0077	Yes
Vent	Groundwater	0.220779	0.0448	Yes
Vent	Seawater	0.0714549	0.0637	No
Vent	Permafrost	0.269747	0.0865	No
Vent	Sediment	0.0306787	0.1523	No
Vent	Pig	0.188525	0.1602	No
Vent	Biofilm	0.0737705	0.3307	No
Vent	Soil	-0.00522466	0.4965	No
Wastewater	Cattle	0.837056	0.0001	Yes
Wastewater	Alkaline lake	0.832168	0.0001	Yes
Wastewater	Other sponge	0.814	0.0001	Yes
Wastewater	Tsitsikamma favus	0.793264	0.0001	Yes
Wastewater	Human	0.76689	0.0001	Yes
Wastewater	Deer	0.762459	0.0001	Yes
Wastewater	Yak	0.743146	0.0001	Yes
Wastewater	Goat	0.721834	0.0001	Yes
Wastewater	Sheep	0.646275	0.0001	Yes
Wastewater	Termite	0.639828	0.0001	Yes
Wastewater	Oligochaete worm	0.616922	0.0001	Yes
Wastewater	Seawater	0.530364	0.0001	Yes
Wastewater	Vent	0.497971	0.0001	Yes
Wastewater	Buffalo	0.780668	0.0002	Yes
Wastewater	Hypersaline lake	0.462943	0.0003	Yes
Wastewater	Freshwater lake	0.283273	0.0004	Yes
Wastewater	Sediment	0.243176	0.0005	Yes
Wastewater	Groundwater	0.622078	0.0007	Yes
Wastewater	Mosquito	0.783905	0.0008	Yes
Wastewater	Chicken	0.656503	0.0017	Yes
Wastewater	Permafrost	0.600969	0.0048	Yes
Wastewater	Pig	0.587183	0.0074	Yes
Wastewater	Soil	0.61651	0.0147	Yes
Wastewater	Biofilm	0.518629	0.0162	Yes
Wastewater	Hydrocarbon	0.231169	0.0514	No
Wastewater	Sludge	-0.0256314	0.5575	No
Yak	Other sponge	0.961591	0.0001	Yes
Yak	Alkaline lake	0.794722	0.0001	Yes
Yak	Tsitsikamma favus	0.75	0.0001	Yes
Yak	Wastewater	0.743146	0.0001	Yes
Yak	Hypersaline lake	0.721573	0.0001	Yes
Yak	Sludge	0.685053	0.0001	Yes
Yak	Seawater	0.615385	0.0001	Yes
Yak	Human	0.559812	0.0001	Yes
Yak	Sediment	0.482208	0.0001	Yes
Yak	Vent	0.468642	0.0001	Yes
Yak	Oligochaete worm	0.456597	0.0001	Yes
Yak	Freshwater lake	0.436763	0.0001	Yes
Yak	Hydrocarbon	0.578068	0.0002	Yes
Yak	Cattle	0.463269	0.0009	Yes
Yak	Groundwater	0.357298	0.001	Yes
Yak	Permafrost	0.69709	0.0011	Yes
Yak	Biofilm	0.458995	0.0044	Yes
Yak	Chicken	0.456039	0.0045	Yes
Yak	Termite	0.326633	0.0078	Yes
Yak	Deer	0.183824	0.0106	Yes
Yak	Mosquito	0.37963	0.0197	Yes
Yak	Soil	0.320038	0.0856	No
Yak	Goat	0.0449246	0.1193	No
Yak	Buffalo	0.0368924	0.1959	No
Yak	Pig	0.100529	0.2695	No
Yak	Sheep	-0.0359231	0.6339	No
