## Supplementary material for "The unique and enigmatic spirochete symbiont of latrunculid sponges": Table S10

### Sheet: Table S10
Table S10. Indicator species analysis of bacterial communities associated with T. favus and T. micheali chemotypes
Group Chemotype_II #sps. 177				Signif. codes: 0 ‘***’ 0.001 ‘**’ 0.01 ‘*’ 0.05 ‘.’ 0.1 ‘ ’ 1
OTU	R stat	p-value	Signif.
OTU52	0.607	0.000999	***
OTU6	0.595	0.000999	***
OTU509	0.59	0.000999	***
OTU3829	0.583	0.000999	***
OTU2198	0.579	0.000999	***
OTU342	0.541	0.000999	***
OTU311	0.528	0.000999	***
OTU53	0.524	0.000999	***
OTU94	0.456	0.000999	***
OTU1547	0.426	0.002997	**
OTU901	0.47	0.003996	**
OTU322	0.467	0.003996	**
OTU704	0.462	0.004995	**
OTU69	0.458	0.004995	**
OTU654	0.445	0.004995	**
OTU896	0.381	0.004995	**
OTU2730	0.469	0.005994	**
OTU3168	0.464	0.005994	**
OTU183	0.463	0.005994	**
OTU987	0.447	0.005994	**
OTU162	0.448	0.006993	**
OTU20	0.422	0.006993	**
OTU246	0.381	0.006993	**
OTU1030	0.378	0.006993	**
OTU2846	0.491	0.007992	**
OTU499	0.408	0.007992	**
OTU33	0.395	0.007992	**
OTU1208	0.334	0.007992	**
OTU428	0.445	0.008991	**
OTU1299	0.41	0.008991	**
OTU3281	0.408	0.008991	**
OTU3720	0.405	0.008991	**
OTU734	0.317	0.008991	**
OTU900	0.508	0.00999	**
OTU3392	0.486	0.00999	**
OTU1462	0.486	0.00999	**
OTU3258	0.462	0.00999	**
OTU2927	0.456	0.00999	**
OTU913	0.454	0.00999	**
OTU688	0.451	0.00999	**
OTU62	0.447	0.00999	**
OTU5342	0.445	0.00999	**
OTU432	0.433	0.00999	**
OTU73	0.428	0.00999	**
OTU364	0.422	0.00999	**
OTU3902	0.397	0.00999	**
OTU8103	0.521	0.010989	*
OTU235	0.456	0.010989	*
OTU928	0.449	0.010989	*
OTU1302	0.43	0.010989	*
OTU854	0.413	0.010989	*
OTU2964	0.396	0.010989	*
OTU1349	0.294	0.010989	*
OTU7935	0.522	0.012987	*
OTU1639	0.497	0.012987	*
OTU1826	0.423	0.012987	*
OTU2150	0.399	0.012987	*
OTU138	0.377	0.012987	*
OTU1196	0.443	0.013986	*
OTU1238	0.426	0.013986	*
OTU1124	0.32	0.013986	*
OTU3337	0.389	0.014985	*
OTU674	0.374	0.014985	*
OTU27	0.357	0.014985	*
OTU563	0.282	0.014985	*
OTU2315	0.448	0.015984	*
OTU6048	0.43	0.015984	*
OTU3352	0.414	0.015984	*
OTU370	0.401	0.015984	*
OTU63	0.438	0.016983	*
OTU3053	0.426	0.016983	*
OTU1948	0.44	0.017982	*
OTU3400	0.415	0.017982	*
OTU880	0.429	0.020979	*
OTU728	0.425	0.020979	*
OTU7646	0.392	0.020979	*
OTU3713	0.436	0.022977	*
OTU3505	0.432	0.022977	*
OTU1388	0.423	0.022977	*
OTU13	0.411	0.022977	*
OTU191	0.428	0.023976	*
OTU2841	0.422	0.023976	*
OTU418	0.405	0.023976	*
OTU1806	0.403	0.024975	*
OTU845	0.385	0.024975	*
OTU7401	0.418	0.025974	*
OTU5380	0.413	0.025974	*
OTU4814	0.377	0.025974	*
OTU251	0.44	0.026973	*
OTU7118	0.439	0.026973	*
OTU3083	0.433	0.026973	*
OTU1104	0.428	0.026973	*
OTU6581	0.412	0.026973	*
OTU841	0.408	0.026973	*
OTU4719	0.407	0.026973	*
OTU3953	0.38	0.026973	*
OTU5401	0.375	0.026973	*
OTU1743	0.358	0.026973	*
OTU892	0.355	0.026973	*
OTU1354	0.335	0.026973	*
OTU4397	0.318	0.027972	*
OTU4041	0.446	0.028971	*
OTU467	0.446	0.028971	*
OTU8255	0.443	0.028971	*
OTU6608	0.44	0.028971	*
OTU6621	0.439	0.028971	*
OTU7247	0.42	0.028971	*
OTU4505	0.417	0.028971	*
OTU1877	0.405	0.028971	*
OTU6603	0.401	0.028971	*
OTU8245	0.396	0.028971	*
OTU1572	0.391	0.028971	*
OTU8085	0.387	0.028971	*
OTU2770	0.377	0.028971	*
OTU7248	0.377	0.028971	*
OTU5053	0.377	0.028971	*
OTU91	0.318	0.028971	*
OTU459	0.318	0.028971	*
OTU1186	0.299	0.028971	*
OTU581	0.269	0.028971	*
OTU8689	0.447	0.02997	*
OTU9010	0.447	0.02997	*
OTU10821	0.447	0.02997	*
OTU2885	0.422	0.02997	*
OTU506	0.411	0.02997	*
OTU883	0.368	0.02997	*
OTU530	0.301	0.02997	*
OTU3671	0.408	0.030969	*
OTU5719	0.338	0.030969	*
OTU7861	0.434	0.031968	*
OTU957	0.397	0.031968	*
OTU751	0.393	0.031968	*
OTU2008	0.397	0.032967	*
OTU2593	0.319	0.032967	*
OTU6938	0.375	0.033966	*
OTU7947	0.369	0.033966	*
OTU389	0.335	0.033966	*
OTU5287	0.437	0.034965	*
OTU3199	0.394	0.034965	*
OTU264	0.336	0.034965	*
OTU749	0.319	0.034965	*
OTU2826	0.339	0.035964	*
OTU2641	0.432	0.036963	*
OTU9531	0.418	0.036963	*
OTU6455	0.391	0.036963	*
OTU5995	0.368	0.036963	*
OTU3540	0.356	0.036963	*
OTU5021	0.355	0.036963	*
OTU11258	0.447	0.037962	*
OTU4495	0.424	0.037962	*
OTU6875	0.424	0.037962	*
OTU7446	0.424	0.037962	*
OTU9520	0.419	0.037962	*
OTU6132	0.415	0.037962	*
OTU2972	0.396	0.037962	*
OTU490	0.388	0.037962	*
OTU4507	0.382	0.037962	*
OTU1473	0.363	0.037962	*
OTU5789	0.344	0.037962	*
OTU4906	0.343	0.037962	*
OTU884	0.332	0.037962	*
OTU817	0.246	0.037962	*
OTU4874	0.378	0.038961	*
OTU489	0.332	0.03996	*
OTU536	0.291	0.03996	*
OTU1189	0.383	0.040959	*
OTU2206	0.333	0.040959	*
OTU2042	0.317	0.040959	*
OTU2120	0.377	0.041958	*
OTU598	0.3	0.041958	*
OTU1719	0.291	0.042957	*
OTU347	0.262	0.044955	*
OTU1959	0.318	0.045954	*
OTU1087	0.309	0.045954	*
OTU82	0.361	0.048951	*
OTU1576	0.349	0.048951	*
OTU1476	0.327	0.04995	*
Group Chemotype_I #sps. 75
OTU	R stat	p-value	Signif.
OTU285	0.589	0.003	**
OTU84	0.578	0.002	**
OTU546	0.567	0.00899	**
OTU71	0.562	0.00899	**
OTU947	0.56	0.004	**
OTU560	0.559	0.01099	*
OTU221	0.539	0.00999	**
OTU30	0.519	0.00799	**
OTU2263	0.512	0.01199	*
OTU3128	0.498	0.005	**
OTU312	0.493	0.02098	*
OTU2784	0.488	0.00899	**
OTU636	0.486	0.01499	*
OTU146	0.483	0.01499	*
OTU1353	0.481	0.02198	*
OTU2807	0.48	0.01399	*
OTU569	0.478	0.00999	**
OTU348	0.471	0.01099	*
OTU3095	0.469	0.04396	*
OTU2652	0.464	0.02597	*
OTU45	0.463	0.03197	*
OTU919	0.462	0.00699	**
OTU1892	0.461	0.02298	*
OTU606	0.459	0.03497	*
OTU141	0.455	0.02697	*
OTU1754	0.453	0.02398	*
OTU184	0.452	0.02198	*
OTU1700	0.452	0.01698	*
OTU1563	0.451	0.04296	*
OTU2524	0.45	0.01998	*
OTU1336	0.449	0.02298	*
OTU2491	0.449	0.02498	*
OTU4614	0.448	0.04296	*
OTU637	0.447	0.03097	*
OTU137	0.445	0.02398	*
OTU323	0.444	0.03197	*
OTU1306	0.444	0.02897	*
OTU217	0.436	0.02997	*
OTU1670	0.435	0.02597	*
OTU584	0.432	0.01099	*
OTU2483	0.432	0.04695	*
OTU2149	0.431	0.03297	*
OTU3	0.431	0.03896	*
OTU2175	0.43	0.02997	*
OTU233	0.429	0.01798	*
OTU1489	0.425	0.04695	*
OTU44	0.423	0.00899	**
OTU2177	0.421	0.04296	*
OTU2553	0.42	0.03297	*
OTU1143	0.42	0.03197	*
OTU933	0.419	0.03596	*
OTU821	0.418	0.04396	*
OTU2203	0.418	0.04795	*
OTU1958	0.417	0.02797	*
OTU1554	0.416	0.04895	*
OTU1651	0.412	0.04595	*
OTU208	0.41	0.03896	*
OTU3017	0.41	0.04496	*
OTU1630	0.407	0.04296	*
OTU234	0.406	0.01898	*
OTU190	0.404	0.04795	*
OTU3510	0.399	0.03497	*
OTU965	0.399	0.04595	*
OTU167	0.398	0.02298	*
OTU1399	0.398	0.04396	*
OTU131	0.397	0.04795	*
OTU1119	0.395	0.04496	*
OTU1391	0.391	0.04595	*
OTU1184	0.39	0.04695	*
OTU2376	0.389	0.04496	*
OTU2741	0.385	0.04695	*
OTU2644	0.384	0.02897	*
OTU1226	0.378	0.03297	*
OTU3296	0.372	0.01898	*
OTU1895	0.365	0.04895	*
