## Supplementary material for "The unique and enigmatic spirochete symbiont of latrunculid sponges": Table S11

### Sheet: Table S11
Table S11. Correlation matrix of OTU abundance pyrroloiminoquinone abundance in latrunculid sponges
	Makaluvamine	Bromo-makaluvamine	Bromo-orthoquinone	Tsitsikammamine	3-dihydro-discorhabdin	Discorhabdin I	Hydroxy-discorhabdin	Dibromo-discorhabdin	Tribromo-discorhabdin	Discorhabdin (A-series)
OTU1	-0.0788815	0.0705898	0.135049	0.612794	0.312614	-0.100229	-0.310582	-0.245991	-0.289105	-0.339394
OTU2	-0.0764128	-0.171973	-0.145453	-0.445635	-0.291252	-0.146528	0.36606	0.293854	0.534165	-0.146054
OTU3	-0.140595	-0.00721665	0.0164081	0.617075	-0.305941	0.142783	-0.191389	-0.0211514	0.186924	-0.227942
OTU4	-0.17366	-0.0591642	-0.0225761	0.0313689	0.863807	-0.101932	-0.20006	-0.178596	-0.49609	-0.21907
OTU5	-0.147223	-0.125841	-0.0908221	-0.351238	0.163179	-0.173506	-0.131617	-0.167832	0.305203	-0.143958
OTU6	0.209222	0.584545	0.214875	-0.0940182	-0.268182	-0.147437	0.498843	0.470582	-0.10672	-0.205322
OTU7	-0.0876546	-0.0593306	-0.0551189	-0.153343	-0.093109	-0.00291909	-0.0571899	-0.0848682	-0.272517	0.881371
OTU8	-0.22601	-0.0615237	-0.0373969	0.291925	0.0685346	0.0751047	0.147733	0.286214	-0.0562344	-0.280762
OTU9	-0.193096	-0.149151	-0.131123	-0.330411	0.105612	-0.200762	-0.00982412	-0.0523126	0.329319	-0.159581
OTU10	-0.0170349	0.0319821	-0.0730894	-0.0918336	-0.146534	0.0126818	-0.146138	-0.0945205	0.3965	-0.228762
OTU11	-0.0848509	-0.160153	-0.136337	-0.419591	-0.275488	-0.150739	0.343399	0.27763	0.512016	-0.14441
OTU12	-0.0554143	-0.0662163	-0.0640037	0.42135	-0.0218711	-0.043981	-0.073365	-0.102427	-0.0628483	-0.0646919
OTU13	-0.126169	-0.0851119	-0.0787527	-0.218	0.733637	-0.0990216	-0.0680963	-0.0660361	-0.379067	-0.0894619
OTU14	0.176344	-0.032621	-0.046268	-0.255261	-0.169729	0.174405	-0.0652511	-0.126714	0.253326	0.072364
OTU15	0.128428	0.386356	0.142834	0.271013	-0.237682	0.00682261	-0.148401	-0.0654599	0.0460813	-0.16893
OTU16	0.575398	0.155234	0.200771	0.0125867	-0.121883	0.320986	-0.0744516	-0.114396	-0.19731	0.105459
OTU17	0.0627094	-0.141719	-0.119475	-0.304476	-0.202065	0.116202	-0.00777654	-0.0893961	0.419423	-0.0076739
OTU18	0.512707	-0.045836	-0.0426744	-0.117691	-0.0726048	0.800724	-0.0442069	-0.0670723	-0.211775	0.351156
OTU19	-0.167484	-0.108217	-0.100638	-0.274129	0.95519	-0.0726026	-0.101036	-0.11464	-0.49259	-0.113047
OTU20	-0.137369	-0.0889113	-0.0824863	-0.226728	0.184274	-0.116977	0.42008	0.405101	-0.10672	-0.0929818
OTU21	0.0959772	-0.0480678	-0.0438097	0.150066	-0.0764289	0.160129	-0.0468803	-0.0723041	-0.0225031	0.0576468
OTU22	0.284239	0.0812073	0.33686	0.138382	-0.100924	0.196146	-0.115763	-0.168188	-0.138025	0.029483
OTU23	-0.164785	-0.0222496	0.014481	0.470474	-0.317299	0.0853008	-0.173486	-0.0188363	0.299626	-0.257403
OTU24	-0.162325	-0.103575	-0.0968197	-0.262115	0.924436	-0.0794657	-0.0998322	-0.108683	-0.478371	-0.109633
OTU25	0.329458	0.129966	0.134267	0.222746	-0.265043	0.356897	-0.211946	-0.188356	0.0309769	0.0165347
OTU26	0.0136265	-0.0850561	-0.0590336	-0.209754	0.24258	0.0116048	-0.104108	-0.156297	0.0242408	-0.0601032
OTU27	-0.0829066	-0.0669443	-0.0615637	-0.166712	0.322081	-0.0882179	0.191198	0.167393	-0.190517	-0.0695101
OTU28	0.132738	-0.0874351	-0.0203006	-0.206146	-0.109438	0.0830118	-0.0547054	-0.107758	0.25986	-0.0447222
OTU29	0.213969	0.0807013	0.0915825	-0.208351	-0.219168	0.0735595	-0.154913	-0.21915	0.31245	-0.0469288
OTU30	-0.173381	-0.083438	-0.00429738	0.759972	-0.288401	-0.00810031	-0.15335	-0.0951462	0.133822	-0.21051
OTU31	0.125036	0.26455	-0.018049	0.126592	-0.331882	0.126136	-0.150237	-0.0812956	0.282512	-0.160783
OTU32	0.369744	0.0609008	0.129653	0.273384	-0.19177	0.431378	-0.172541	-0.187108	-0.102148	0.0747405
OTU33	0.333502	-0.103261	-0.085418	-0.0307817	-0.096296	0.52463	0.301536	0.218422	-0.20592	0.188628
OTU34	-0.081592	-0.0633425	-0.0339026	-0.0947774	-0.111973	-0.115042	0.534387	0.512229	0.00609554	-0.102049
OTU35	0.469017	0.228807	0.275457	0.191093	-0.165245	0.0298687	-0.00366726	-0.0308659	-0.194107	-0.0530201
OTU36	0.54379	0.212032	0.281444	0.00808662	-0.125786	0.163381	-0.00163666	-0.0197112	-0.27659	0.138057
OTU37	0.255801	0.0209579	-0.0870179	0.00547614	-0.270039	0.374502	-0.068738	-0.0155722	0.211199	-0.0275323
OTU38	-0.0892011	-0.0603773	-0.0558447	-0.156011	-0.0944935	-0.00136555	-0.0582832	-0.0861156	-0.27745	0.896457
OTU39	0.561919	0.32134	0.296182	0.116881	-0.293975	0.233716	-0.164798	-0.128022	-0.104471	0.0572247
OTU40	0.251546	0.295608	0.0683213	0.195029	-0.306482	0.21436	-0.247524	-0.188805	0.186659	-0.137611
OTU41	0.024525	-0.0366837	-0.0325994	-0.095249	-0.0578959	-0.0521747	-0.0353597	-0.054791	0.160655	-0.0384645
OTU42	-0.242383	-0.0938139	-0.103898	0.0702208	0.476602	-0.191965	0.181691	0.200919	-0.254026	-0.292702
OTU43	-0.151603	-0.13025	-0.0942021	-0.356211	0.214616	-0.174323	-0.135305	-0.16945	0.267922	-0.147271
OTU44	0.10003	-0.0790829	-0.132468	-0.143712	-0.162648	0.221616	-0.158698	-0.146364	0.369262	-0.079919
OTU45	0.175613	0.134483	0.0172236	0.215887	-0.312421	0.298212	-0.182683	-0.109653	0.226225	-0.13966
OTU46	0.0114732	0.157827	0.561046	0.365585	-0.190635	-0.0421402	-0.186147	-0.127802	-0.0189943	-0.203079
OTU47	0.0474687	0.134151	0.0173475	0.253364	-0.166657	0.0986743	-0.115171	-0.0473166	0.0658799	-0.105192
OTU48	0.223178	-0.00380391	0.0463149	-0.0964108	0.0721838	0.09836	0.0508592	0.0278803	-0.0954045	-0.0386516
OTU49	-0.125227	-0.122776	-0.113133	-0.316822	-0.188192	-0.126723	0.0842127	0.0176544	0.331481	0.141514
OTU50	-0.0151691	-0.0222929	-0.0754246	-0.216528	-0.128067	-0.0276946	-0.121961	-0.167609	0.382515	-0.0818257
