## Supplementary material for "The unique and enigmatic spirochete symbiont of latrunculid sponges": Table 1

### Sheet: Sheet1
Table 1. Characteristics of putative representative genomes of Tsitsikamma sponge-associated spirochete symbiont MAGs
MAG	Size (Mbp)	Quality	16S rRNA (% ID)	23S rRNA (% ID)	Host	Chemotype	Sample
003B_7	1.97	Medium	N/A	Salinispira pacifica L21-RPul-D2 (89.54%)	T. favus	I	TIC2018-003B
050A_2	2.73	Low	Uncultured marine clone Sp02-3 (99.52%)	Salinispira pacifica L21-RPul-D2 (89.54%)	T. favus	I	TIC2016_050A
003D_7	2.48	High	Uncultured marine clone Sp02-3 (99.52%)	Salinispira pacifica L21-RPul-D2 (89.58%)	T. favus	II	TIC2018-003D
003M_1	2.74	High	N/A	Salinispira pacifica L21-RPul-D2 (89.58%)	T. favus	II	TIC2018-003M
050C_7	1.72	Medium	Uncultured marine clone Sp02-3 (99.52%)	N/A	T. favus	II	TIC2016-050C
009_1	1.47	High	N/A	Salinispira pacifica L21-RPul-D2 (91.25%)	T. madiba	N/A	TIC2022-009
013N_1	2.33	High	N/A	Salinispira pacifica L21-RPul-D2 (89.48%)	T. michaeli	II	TIC2019-013N
059_1	2.04	Medium	N/A	N/A	T. pedunculata	N/A	TIC2022-059
